# Lcn2 deficiency leads to social impairments independent of maternal immune activation

**DOI:** 10.1101/2025.06.27.661499

**Authors:** Martyna Pekala, Sylwia Zawiślak, Sandra Romanis, Karolina Nader, Aleksandra Cabaj, Anna Madecka, Alicja Puścian, Ewelina Knapska, Robert Pawlak, Leszek Kaczmarek, Katarzyna Kalita

## Abstract

Maternal infection during pregnancy is a well-established risk factor for neurodevelopmental disorders (NDDs), yet the underlying molecular mechanisms remain poorly understood. Lipocalin-2 (Lcn2), an innate immune protein that is highly upregulated during infection, also affects neuronal and glial function. This study investigates the role of Lcn2 in shaping brain development, particularly after maternal immune activation (MIA). To mimic maternal infection, pregnant mice received intraperitoneal injections of either lipopolysaccharide (LPS) or saline on embryonic days 16 to 18 to model infection during the second trimester of pregnancy in humans. We first showed that *Lcn2* mRNA is expressed in the fetal brain and that MIA significantly upregulates *Lcn2* mRNA and protein in the hippocampus and neocortex of both sexes. To assess functional relevance, we employed Lcn2 heterozygous females to generate wild-type and Lcn2 KO offspring from the MIA and control groups. Both female and male offspring underwent a battery of behavioral assays. Lcn2 deletion and MIA independently induced deficits in social behavior and increased repetitive behavior phenotypes relevant to NDDs in adult animals. However, their combination did not exacerbate these effects, suggesting an occlusion effect. Interestingly, no deficits were observed in the learning and memory task. To investigate potential shared molecular mechanisms, we performed RNA sequencing of the fetal forebrain 4 hours after the final LPS injection. This analysis revealed an overlapping group of differentially expressed genes in the Lcn2 KO and MIA groups, indicating convergence on similar transcriptional pathways that may underlie the observed behavioral phenotypes. These results suggest that while Lcn2 may not mediate the pathological effects of prenatal immune challenge, it plays a critical role in normal brain development.
