## Supplemental Table 3 for "Lcn2 deficiency leads to social impairments independent of maternal immune activation"

### Sheet: Enrichment
GroupID	Category	Term	Description	LogP	Log(q-value)	Genes	Symbols	InTerm_InList
1_Summary	GO Biological Processes	GO:2000147	positive regulation of cell motility	-4.6892	-0.679717	3082,3175,4318,6667,8482,9423,9480,93185,147372,3998,26018	HGF,ONECUT1,MMP9,SP1,SEMA7A,NTN1,ONECUT2,IGSF8,CCBE1,LMAN1,LRIG1	11/-
1_Member	GO Biological Processes	GO:2000147	positive regulation of cell motility	-4.6892	-0.679717	3082,3175,4318,6667,8482,9423,9480,93185,147372	HGF,ONECUT1,MMP9,SP1,SEMA7A,NTN1,ONECUT2,IGSF8,CCBE1	9/630
1_Member	GO Biological Processes	GO:0040017	positive regulation of locomotion	-4.60386	-0.679717	3082,3175,4318,6667,8482,9423,9480,93185,147372	HGF,ONECUT1,MMP9,SP1,SEMA7A,NTN1,ONECUT2,IGSF8,CCBE1	9/646
1_Member	GO Biological Processes	GO:0030335	positive regulation of cell migration	-4.00765	-0.451484	3082,3175,4318,6667,8482,9480,93185,147372	HGF,ONECUT1,MMP9,SP1,SEMA7A,ONECUT2,IGSF8,CCBE1	8/600
1_Member	GO Cellular Components	GO:0031012	extracellular matrix	-2.60295	0	3998,4318,8482,9423,26018,147372	LMAN1,MMP9,SEMA7A,NTN1,LRIG1,CCBE1	6/568
1_Member	GO Cellular Components	GO:0030312	external encapsulating structure	-2.59916	0	3998,4318,8482,9423,26018,147372	LMAN1,MMP9,SEMA7A,NTN1,LRIG1,CCBE1	6/569
2_Summary	GO Biological Processes	GO:0050769	positive regulation of neurogenesis	-4.65652	-0.679717	3398,8482,9001,9423,10154,29904,238,652991,8825,5296,26047,9254	ID2,SEMA7A,HAP1,NTN1,PLXNC1,EEF2K,ALK,SKOR2,LIN7A,PIK3R2,CNTNAP2,CACNA2D2	12/-
2_Member	GO Biological Processes	GO:0050769	positive regulation of neurogenesis	-4.65652	-0.679717	3398,8482,9001,9423,10154,29904	ID2,SEMA7A,HAP1,NTN1,PLXNC1,EEF2K	6/234
2_Member	GO Biological Processes	GO:0051962	positive regulation of nervous system development	-4.1796	-0.502525	3398,8482,9001,9423,10154,29904	ID2,SEMA7A,HAP1,NTN1,PLXNC1,EEF2K	6/285
2_Member	GO Biological Processes	GO:0031346	positive regulation of cell projection organization	-3.62761	-0.280251	238,8482,9001,9423,10154,29904	ALK,SEMA7A,HAP1,NTN1,PLXNC1,EEF2K	6/360
2_Member	GO Biological Processes	GO:0050767	regulation of neurogenesis	-3.55142	-0.280251	3398,8482,9001,9423,10154,29904	ID2,SEMA7A,HAP1,NTN1,PLXNC1,EEF2K	6/372
2_Member	GO Biological Processes	GO:0010720	positive regulation of cell development	-3.13134	-0.171143	3398,8482,9001,9423,10154,29904	ID2,SEMA7A,HAP1,NTN1,PLXNC1,EEF2K	6/447
2_Member	GO Biological Processes	GO:0010975	regulation of neuron projection development	-3.12631	-0.171143	238,8482,9423,10154,29904,652991	ALK,SEMA7A,NTN1,PLXNC1,EEF2K,SKOR2	6/448
2_Member	GO Biological Processes	GO:0050772	positive regulation of axonogenesis	-3.11328	-0.171143	8482,9423,10154	SEMA7A,NTN1,PLXNC1	3/74
2_Member	GO Biological Processes	GO:0051960	regulation of nervous system development	-3.09636	-0.171143	3398,8482,9001,9423,10154,29904	ID2,SEMA7A,HAP1,NTN1,PLXNC1,EEF2K	6/454
2_Member	GO Biological Processes	GO:0120035	regulation of plasma membrane bounded cell projection organization	-3.01232	-0.15605	238,8482,9001,9423,10154,29904,652991	ALK,SEMA7A,HAP1,NTN1,PLXNC1,EEF2K,SKOR2	7/650
2_Member	GO Biological Processes	GO:0050807	regulation of synapse organization	-3.00264	-0.15605	8482,8825,9423,10154,29904	SEMA7A,LIN7A,NTN1,PLXNC1,EEF2K	5/315
2_Member	KEGG Pathway	hsa04360	Axon guidance	-2.98493	-0.15605	5296,8482,9423,10154	PIK3R2,SEMA7A,NTN1,PLXNC1	4/184
2_Member	GO Biological Processes	GO:0050803	regulation of synapse structure or activity	-2.96625	-0.15605	8482,8825,9423,10154,29904	SEMA7A,LIN7A,NTN1,PLXNC1,EEF2K	5/321
2_Member	GO Biological Processes	GO:0031344	regulation of cell projection organization	-2.94752	-0.148318	238,8482,9001,9423,10154,29904,652991	ALK,SEMA7A,HAP1,NTN1,PLXNC1,EEF2K,SKOR2	7/667
2_Member	GO Biological Processes	GO:1901888	regulation of cell junction assembly	-2.38154	0	8825,9423,26047,29904	LIN7A,NTN1,CNTNAP2,EEF2K	4/270
2_Member	GO Biological Processes	GO:0050770	regulation of axonogenesis	-2.29782	0	8482,9423,10154	SEMA7A,NTN1,PLXNC1	3/143
2_Member	GO Biological Processes	GO:0051963	regulation of synapse assembly	-2.09807	0	8825,9423,29904	LIN7A,NTN1,EEF2K	3/169
2_Member	GO Biological Processes	GO:0048638	regulation of developmental growth	-2.09155	0	8482,8825,9254,9423	SEMA7A,LIN7A,CACNA2D2,NTN1	4/327
2_Member	GO Biological Processes	GO:0048639	positive regulation of developmental growth	-2.08413	0	8482,9254,9423	SEMA7A,CACNA2D2,NTN1	3/171
3_Summary	GO Cellular Components	GO:0098984	neuron to neuron synapse	-4.19659	-0.502525	8825,9248,10154,22849,22986,29904,93185,2564,9001	LIN7A,GPR50,PLXNC1,CPEB3,SORCS3,EEF2K,IGSF8,GABRE,HAP1	9/-
3_Member	GO Cellular Components	GO:0098984	neuron to neuron synapse	-4.19659	-0.502525	8825,9248,10154,22849,22986,29904,93185	LIN7A,GPR50,PLXNC1,CPEB3,SORCS3,EEF2K,IGSF8	7/414
3_Member	GO Cellular Components	GO:0032279	asymmetric synapse	-3.52664	-0.280251	8825,9248,10154,22849,22986,29904	LIN7A,GPR50,PLXNC1,CPEB3,SORCS3,EEF2K	6/376
3_Member	GO Cellular Components	GO:0014069	postsynaptic density	-2.74719	-0.0385373	8825,9248,22849,22986,29904	LIN7A,GPR50,CPEB3,SORCS3,EEF2K	5/360
3_Member	GO Cellular Components	GO:0099572	postsynaptic specialization	-2.56808	0	8825,9248,22849,22986,29904	LIN7A,GPR50,CPEB3,SORCS3,EEF2K	5/396
3_Member	GO Cellular Components	GO:0098794	postsynapse	-2.55071	0	2564,8825,9001,9248,22849,22986,29904	GABRE,LIN7A,HAP1,GPR50,CPEB3,SORCS3,EEF2K	7/784
4_Summary	GO Biological Processes	GO:0007420	brain development	-4.12564	-0.502525	238,2020,3398,5076,5453,8482,9001,26047,652991,6526,84152	ALK,EN2,ID2,PAX2,POU3F1,SEMA7A,HAP1,CNTNAP2,SKOR2,SLC5A3,PPP1R1B	11/-
4_Member	GO Biological Processes	GO:0007420	brain development	-4.12564	-0.502525	238,2020,3398,5076,5453,8482,9001,26047,652991	ALK,EN2,ID2,PAX2,POU3F1,SEMA7A,HAP1,CNTNAP2,SKOR2	9/745
4_Member	GO Biological Processes	GO:0060322	head development	-3.91201	-0.413834	238,2020,3398,5076,5453,8482,9001,26047,652991	ALK,EN2,ID2,PAX2,POU3F1,SEMA7A,HAP1,CNTNAP2,SKOR2	9/795
4_Member	GO Molecular Functions	GO:0044325	transmembrane transporter binding	-3.47739	-0.280251	3398,6526,9001,26047	ID2,SLC5A3,HAP1,CNTNAP2	4/136
4_Member	GO Biological Processes	GO:0030900	forebrain development	-3.31638	-0.171143	238,3398,5453,8482,9001,26047	ALK,ID2,POU3F1,SEMA7A,HAP1,CNTNAP2	6/412
4_Member	GO Biological Processes	GO:0021761	limbic system development	-2.46103	0	238,9001,26047	ALK,HAP1,CNTNAP2	3/125
4_Member	GO Biological Processes	GO:0021537	telencephalon development	-2.32582	0	238,3398,8482,26047	ALK,ID2,SEMA7A,CNTNAP2	4/280
4_Member	GO Biological Processes	GO:0030534	adult behavior	-2.22444	0	238,26047,84152	ALK,CNTNAP2,PPP1R1B	3/152
5_Summary	GO Biological Processes	GO:0007610	behavior	-3.8433	-0.39628	238,3398,22849,22986,26047,27087,84152,256471	ALK,ID2,CPEB3,SORCS3,CNTNAP2,B3GAT1,PPP1R1B,MFSD8	8/-
5_Member	GO Biological Processes	GO:0007610	behavior	-3.8433	-0.39628	238,3398,22849,22986,26047,27087,84152,256471	ALK,ID2,CPEB3,SORCS3,CNTNAP2,B3GAT1,PPP1R1B,MFSD8	8/634
5_Member	GO Biological Processes	GO:0007611	learning or memory	-3.21797	-0.171143	22849,22986,26047,27087,84152	CPEB3,SORCS3,CNTNAP2,B3GAT1,PPP1R1B	5/282
5_Member	GO Biological Processes	GO:0007612	learning	-3.21103	-0.171143	22986,26047,27087,84152	SORCS3,CNTNAP2,B3GAT1,PPP1R1B	4/160
5_Member	GO Biological Processes	GO:0050890	cognition	-2.91891	-0.131449	22849,22986,26047,27087,84152	CPEB3,SORCS3,CNTNAP2,B3GAT1,PPP1R1B	5/329
6_Summary	GO Biological Processes	GO:0071363	cellular response to growth factor stimulus	-3.53679	-0.280251	238,3082,3175,5076,9001,9480,29904,23089,652991,7498,147372,3398,9423,5453,22862,5296	ALK,HGF,ONECUT1,PAX2,HAP1,ONECUT2,EEF2K,PEG10,SKOR2,XDH,CCBE1,ID2,NTN1,POU3F1,FNDC3A,PIK3R2	16/-
6_Member	GO Biological Processes	GO:0071363	cellular response to growth factor stimulus	-3.53679	-0.280251	238,3082,3175,5076,9001,9480,29904	ALK,HGF,ONECUT1,PAX2,HAP1,ONECUT2,EEF2K	7/530
6_Member	GO Biological Processes	GO:0030512	negative regulation of transforming growth factor beta receptor signaling pathway	-3.50185	-0.280251	3175,9480,23089,652991	ONECUT1,ONECUT2,PEG10,SKOR2	4/134
6_Member	GO Biological Processes	GO:0090287	regulation of cellular response to growth factor stimulus	-3.47798	-0.280251	3175,7498,9480,23089,147372,652991	ONECUT1,XDH,ONECUT2,PEG10,CCBE1,SKOR2	6/384
6_Member	GO Biological Processes	GO:0070848	response to growth factor	-3.38404	-0.213229	238,3082,3175,5076,9001,9480,29904	ALK,HGF,ONECUT1,PAX2,HAP1,ONECUT2,EEF2K	7/562
6_Member	GO Biological Processes	GO:0048732	gland development	-3.22961	-0.171143	3082,3175,3398,7498,9423,9480	HGF,ONECUT1,ID2,XDH,NTN1,ONECUT2	6/428
6_Member	GO Biological Processes	GO:0017015	regulation of transforming growth factor beta receptor signaling pathway	-3.00251	-0.15605	3175,9480,23089,652991	ONECUT1,ONECUT2,PEG10,SKOR2	4/182
6_Member	GO Biological Processes	GO:1903844	regulation of cellular response to transforming growth factor beta stimulus	-2.97623	-0.15605	3175,9480,23089,652991	ONECUT1,ONECUT2,PEG10,SKOR2	4/185
6_Member	GO Biological Processes	GO:0090101	negative regulation of transmembrane receptor protein serine/threonine kinase signaling pathway	-2.80447	-0.0564158	3175,9480,23089,652991	ONECUT1,ONECUT2,PEG10,SKOR2	4/206
6_Member	GO Biological Processes	GO:0045165	cell fate commitment	-2.45759	0	3175,3398,5076,9480	ONECUT1,ID2,PAX2,ONECUT2	4/257
6_Member	GO Biological Processes	GO:0001889	liver development	-2.37644	0	3082,3175,9480	HGF,ONECUT1,ONECUT2	3/134
6_Member	GO Biological Processes	GO:0061008	hepaticobiliary system development	-2.34961	0	3082,3175,9480	HGF,ONECUT1,ONECUT2	3/137
6_Member	GO Biological Processes	GO:0030855	epithelial cell differentiation	-2.32991	0	3175,3398,5076,5453,9480,22862	ONECUT1,ID2,PAX2,POU3F1,ONECUT2,FNDC3A	6/646
6_Member	KEGG Pathway	hsa04550	Signaling pathways regulating pluripotency of stem cells	-2.28942	0	3175,3398,5296	ONECUT1,ID2,PIK3R2	3/144
6_Member	GO Biological Processes	GO:0090092	regulation of transmembrane receptor protein serine/threonine kinase signaling pathway	-2.08246	0	3175,9480,23089,652991	ONECUT1,ONECUT2,PEG10,SKOR2	4/329
7_Summary	GO Biological Processes	GO:0042063	gliogenesis	-3.26729	-0.171143	5076,5453,9423,23418,256471,8825,26018,2020,3398	PAX2,POU3F1,NTN1,CRB1,MFSD8,LIN7A,LRIG1,EN2,ID2	9/-
7_Member	GO Biological Processes	GO:0042063	gliogenesis	-3.26729	-0.171143	5076,5453,9423,23418,256471	PAX2,POU3F1,NTN1,CRB1,MFSD8	5/275
7_Member	GO Biological Processes	GO:0048839	inner ear development	-2.83565	-0.0778363	5076,8825,9423,26018	PAX2,LIN7A,NTN1,LRIG1	4/202
7_Member	GO Biological Processes	GO:0010001	glial cell differentiation	-2.72937	-0.0356732	5076,5453,23418,256471	PAX2,POU3F1,CRB1,MFSD8	4/216
7_Member	GO Biological Processes	GO:0043583	ear development	-2.63733	0	5076,8825,9423,26018	PAX2,LIN7A,NTN1,LRIG1	4/229
7_Member	GO Biological Processes	GO:0042472	inner ear morphogenesis	-2.6291	0	5076,9423,26018	PAX2,NTN1,LRIG1	3/109
7_Member	GO Biological Processes	GO:0007423	sensory organ development	-2.45404	0	5076,8825,9423,23418,26018,256471	PAX2,LIN7A,NTN1,CRB1,LRIG1,MFSD8	6/609
7_Member	GO Biological Processes	GO:0042471	ear morphogenesis	-2.41325	0	5076,9423,26018	PAX2,NTN1,LRIG1	3/130
7_Member	GO Biological Processes	GO:0048568	embryonic organ development	-2.31643	0	2020,3398,5076,9423,26018	EN2,ID2,PAX2,NTN1,LRIG1	5/454
7_Member	GO Biological Processes	GO:0090596	sensory organ morphogenesis	-2.30955	0	5076,9423,23418,26018	PAX2,NTN1,CRB1,LRIG1	4/283
7_Member	GO Biological Processes	GO:0048562	embryonic organ morphogenesis	-2.22094	0	3398,5076,9423,26018	ID2,PAX2,NTN1,LRIG1	4/300
7_Member	GO Biological Processes	GO:0060041	retina development in camera-type eye	-2.09107	0	5076,23418,256471	PAX2,CRB1,MFSD8	3/170
8_Summary	GO Biological Processes	GO:0009314	response to radiation	-3.18763	-0.171143	3398,4318,7158,23418,27087,84152	ID2,MMP9,TP53BP1,CRB1,B3GAT1,PPP1R1B	6/-
8_Member	GO Biological Processes	GO:0009314	response to radiation	-3.18763	-0.171143	3398,4318,7158,23418,27087,84152	ID2,MMP9,TP53BP1,CRB1,B3GAT1,PPP1R1B	6/436
8_Member	GO Biological Processes	GO:0009416	response to light stimulus	-2.97226	-0.15605	3398,4318,23418,27087,84152	ID2,MMP9,CRB1,B3GAT1,PPP1R1B	5/320
8_Member	GO Biological Processes	GO:0071478	cellular response to radiation	-2.05007	0	4318,7158,23418	MMP9,TP53BP1,CRB1	3/176
9_Summary	KEGG Pathway	hsa05223	Non-small cell lung cancer	-3.13051	-0.171143	238,3082,5296,3175,4318,9001,9480,6667,29904,56261,7187,652991	ALK,HGF,PIK3R2,ONECUT1,MMP9,HAP1,ONECUT2,SP1,EEF2K,GPCPD1,TRAF3,SKOR2	12/-
9_Member	KEGG Pathway	hsa05223	Non-small cell lung cancer	-3.13051	-0.171143	238,3082,5296	ALK,HGF,PIK3R2	3/73
9_Member	GO Biological Processes	GO:0007167	enzyme-linked receptor protein signaling pathway	-3.09528	-0.171143	238,3082,3175,4318,5296,9001,9480	ALK,HGF,ONECUT1,MMP9,PIK3R2,HAP1,ONECUT2	7/629
9_Member	GO Biological Processes	GO:0032869	cellular response to insulin stimulus	-2.86752	-0.0997233	238,5296,6667,29904	ALK,PIK3R2,SP1,EEF2K	4/198
9_Member	KEGG Pathway	hsa01522	Endocrine resistance	-2.74823	-0.0385373	4318,5296,6667	MMP9,PIK3R2,SP1	3/99
9_Member	KEGG Pathway	hsa05231	Choline metabolism in cancer	-2.74823	-0.0385373	5296,6667,56261	PIK3R2,SP1,GPCPD1	3/99
9_Member	KEGG Pathway	hsa05200	Pathways in cancer	-2.74083	-0.0385373	238,3082,4318,5296,6667,7187	ALK,HGF,MMP9,PIK3R2,SP1,TRAF3	6/533
9_Member	GO Biological Processes	GO:0050773	regulation of dendrite development	-2.71119	-0.0259274	238,29904,652991	ALK,EEF2K,SKOR2	3/102
9_Member	KEGG Pathway	hsa04668	TNF signaling pathway	-2.52118	0	4318,5296,7187	MMP9,PIK3R2,TRAF3	3/119
9_Member	GO Biological Processes	GO:0007169	cell surface receptor protein tyrosine kinase signaling pathway	-2.41565	0	238,3082,4318,5296,9001	ALK,HGF,MMP9,PIK3R2,HAP1	5/430
9_Member	GO Biological Processes	GO:0032868	response to insulin	-2.39296	0	238,5296,6667,29904	ALK,PIK3R2,SP1,EEF2K	4/268
9_Member	KEGG Pathway	hsa04915	Estrogen signaling pathway	-2.33207	0	4318,5296,6667	MMP9,PIK3R2,SP1	3/139
9_Member	GO Biological Processes	GO:0071375	cellular response to peptide hormone stimulus	-2.22599	0	238,5296,6667,29904	ALK,PIK3R2,SP1,EEF2K	4/299
9_Member	KEGG Pathway	hsa05161	Hepatitis B	-2.141	0	4318,5296,7187	MMP9,PIK3R2,TRAF3	3/163
10_Summary	GO Cellular Components	GO:0097060	synaptic membrane	-3.10629	-0.171143	2564,8825,9254,22986,26047,93185,8482,9001,64780	GABRE,LIN7A,CACNA2D2,SORCS3,CNTNAP2,IGSF8,SEMA7A,HAP1,MICAL1	9/-
10_Member	GO Cellular Components	GO:0097060	synaptic membrane	-3.10629	-0.171143	2564,8825,9254,22986,26047,93185	GABRE,LIN7A,CACNA2D2,SORCS3,CNTNAP2,IGSF8	6/452
10_Member	GO Cellular Components	GO:0098793	presynapse	-3.05142	-0.15605	8482,8825,9001,9254,26047,64780,93185	SEMA7A,LIN7A,HAP1,CACNA2D2,CNTNAP2,MICAL1,IGSF8	7/640
10_Member	GO Cellular Components	GO:0098982	GABA-ergic synapse	-2.64047	0	8482,9254,26047	SEMA7A,CACNA2D2,CNTNAP2	3/108
10_Member	GO Cellular Components	GO:0042734	presynaptic membrane	-2.01707	0	9254,26047,93185	CACNA2D2,CNTNAP2,IGSF8	3/181
11_Summary	GO Biological Processes	GO:0048762	mesenchymal cell differentiation	-3.06573	-0.15605	3082,5076,8482,64839,9423,23418,26047	HGF,PAX2,SEMA7A,FBXL17,NTN1,CRB1,CNTNAP2	7/-
11_Member	GO Biological Processes	GO:0048762	mesenchymal cell differentiation	-3.06573	-0.15605	3082,5076,8482,64839	HGF,PAX2,SEMA7A,FBXL17	4/175
11_Member	GO Biological Processes	GO:0060485	mesenchyme development	-2.51285	0	3082,5076,8482,64839	HGF,PAX2,SEMA7A,FBXL17	4/248
11_Member	GO Biological Processes	GO:0000902	cell morphogenesis	-2.14651	0	3082,5076,8482,9423,23418,26047	HGF,PAX2,SEMA7A,NTN1,CRB1,CNTNAP2	6/706
12_Summary	GO Biological Processes	GO:0008589	regulation of smoothened signaling pathway	-2.90946	-0.131449	28981,64839,652991	IFT81,FBXL17,SKOR2	3/-
12_Member	GO Biological Processes	GO:0008589	regulation of smoothened signaling pathway	-2.90946	-0.131449	28981,64839,652991	IFT81,FBXL17,SKOR2	3/87
13_Summary	GO Cellular Components	GO:0015629	actin cytoskeleton	-2.75315	-0.0385373	9001,9423,9480,27295,64423,64780,397,9670	HAP1,NTN1,ONECUT2,PDLIM3,INF2,MICAL1,ARHGDIB,IPO13	8/-
13_Member	GO Cellular Components	GO:0015629	actin cytoskeleton	-2.75315	-0.0385373	9001,9423,9480,27295,64423,64780	HAP1,NTN1,ONECUT2,PDLIM3,INF2,MICAL1	6/530
13_Member	GO Cellular Components	GO:0005884	actin filament	-2.5525	0	27295,64423,64780	PDLIM3,INF2,MICAL1	3/116
13_Member	GO Molecular Functions	GO:0031267	small GTPase binding	-2.30955	0	397,9670,64423,64780	ARHGDIB,IPO13,INF2,MICAL1	4/283
13_Member	GO Molecular Functions	GO:0051020	GTPase binding	-2.14746	0	397,9670,64423,64780	ARHGDIB,IPO13,INF2,MICAL1	4/315
14_Summary	GO Biological Processes	GO:0010821	regulation of mitochondrion organization	-2.54196	0	3082,4318,64423	HGF,MMP9,INF2	3/-
14_Member	GO Biological Processes	GO:0010821	regulation of mitochondrion organization	-2.54196	0	3082,4318,64423	HGF,MMP9,INF2	3/117
15_Summary	GO Molecular Functions	GO:0042393	histone binding	-2.5066	0	5763,7158,57713,256380	PTMS,TP53BP1,SFMBT2,SCML4	4/-
15_Member	GO Molecular Functions	GO:0042393	histone binding	-2.5066	0	5763,7158,57713,256380	PTMS,TP53BP1,SFMBT2,SCML4	4/249
16_Summary	KEGG Pathway	hsa04919	Thyroid hormone signaling pathway	-2.4907	0	5296,10231,116931	PIK3R2,RCAN2,MED12L	3/-
16_Member	KEGG Pathway	hsa04919	Thyroid hormone signaling pathway	-2.4907	0	5296,10231,116931	PIK3R2,RCAN2,MED12L	3/122
17_Summary	GO Molecular Functions	GO:0042826	histone deacetylase binding	-2.44167	0	6667,83933,652991	SP1,HDAC10,SKOR2	3/-
17_Member	GO Molecular Functions	GO:0042826	histone deacetylase binding	-2.44167	0	6667,83933,652991	SP1,HDAC10,SKOR2	3/127
18_Summary	GO Biological Processes	GO:0030879	mammary gland development	-2.44167	0	3398,7498,9423	ID2,XDH,NTN1	3/-
18_Member	GO Biological Processes	GO:0030879	mammary gland development	-2.44167	0	3398,7498,9423	ID2,XDH,NTN1	3/127
19_Summary	GO Biological Processes	GO:2000116	regulation of cysteine-type endopeptidase activity	-2.41325	0	4318,5076,7498,6526,7187,147372	MMP9,PAX2,XDH,SLC5A3,TRAF3,CCBE1	6/-
19_Member	GO Biological Processes	GO:2000116	regulation of cysteine-type endopeptidase activity	-2.41325	0	4318,5076,7498	MMP9,PAX2,XDH	3/130
19_Member	GO Biological Processes	GO:2000377	regulation of reactive oxygen species metabolic process	-2.19335	0	5076,6526,7498	PAX2,SLC5A3,XDH	3/156
19_Member	GO Biological Processes	GO:0030856	regulation of epithelial cell differentiation	-2.06356	0	4318,5076,7498	MMP9,PAX2,XDH	3/174
19_Member	GO Biological Processes	GO:0030162	regulation of proteolysis	-2.01355	0	4318,5076,7187,7498,147372	MMP9,PAX2,TRAF3,XDH,CCBE1	5/538
20_Summary	GO Biological Processes	GO:0007519	skeletal muscle tissue development	-2.27281	0	10472,56261,93185,3398,9254,27295	ZBTB18,GPCPD1,IGSF8,ID2,CACNA2D2,PDLIM3	6/-
20_Member	GO Biological Processes	GO:0007519	skeletal muscle tissue development	-2.27281	0	10472,56261,93185	ZBTB18,GPCPD1,IGSF8	3/146
20_Member	GO Biological Processes	GO:0060538	skeletal muscle organ development	-2.16312	0	10472,56261,93185	ZBTB18,GPCPD1,IGSF8	3/160
20_Member	GO Biological Processes	GO:0014706	striated muscle tissue development	-2.05559	0	3398,10472,56261,93185	ID2,ZBTB18,GPCPD1,IGSF8	4/335
20_Member	GO Biological Processes	GO:0061061	muscle structure development	-2.04313	0	9254,10472,27295,56261,93185	CACNA2D2,ZBTB18,PDLIM3,GPCPD1,IGSF8	5/529
